# Pheromone representation in the ant antennal lobe changes with age

**DOI:** 10.1101/2024.02.13.580193

**Authors:** Taylor Hart, Lindsey E. Lopes, Dominic D. Frank, Daniel J.C. Kronauer

**Affiliations:** Laboratory of Social Evolution and Behavior, The Rockefeller University, 1230 York Avenue, New York, NY 10065, USA; Howard Hughes Medical Institute, New York, NY 10065, USA

**Keywords:** age polyethism, calcium imaging, clonal raider ant, communication, division of labor, odor coding, olfaction, *Ooceraea biroi*

## Abstract

While the neural basis of age-related decline has been extensively studied (*1–3*), less is known about changes in neural function during the pre-senescent stages of adulthood. Adult neural plasticity is likely a key factor in social insect age polyethism, where individuals perform different tasks as they age and divide labor in an age-dependent manner (*4–9*). Primarily, workers transition from nursing to foraging tasks (*5*, *10*), become more aggressive, and more readily display alarm behavior (*11–16*) as they get older. While it is unknown how these behavioral dynamics are neurally regulated, they could partially be generated by altered salience of behaviorally relevant stimuli (*4*, *6*, *7*). Here, we investigated how odor coding in the antennal lobe (AL) changes with age in the context of alarm pheromone communication in the clonal raider ant (*Ooceraea biroi*) (*17*). Similar to other social insects (*11*, *12*, *16*), older ants responded more rapidly to alarm pheromones, the chemical signals for danger. Using whole-AL calcium imaging (*18*), we then mapped odor representations for five general odorants and two alarm pheromones in young and old ants. Alarm pheromones were represented sparsely at all ages. However, alarm pheromone responses within individual glomeruli changed with age, either increasing or decreasing. Only two glomeruli became sensitized to alarm pheromones with age, while at the same time becoming desensitized to general odorants. Our results suggest that the heightened response to alarm pheromones in older ants occurs via increased sensitivity in these two core glomeruli, illustrating the importance of sensory modulation in social insect division of labor and age-associated behavioral plasticity.
