## Supplementary material for "Pheromone representation in the ant antennal lobe changes with age": Data S1

	file_name	stimulus	time	n_total	n_2wo	n_2mo	n_outside_total	n_outside_2wo	n_outside_2mo	prop_outside_total	prop_outside_2wo	prop_outside_2mo
0	230227_rd2_arena2	4m3heptanone	-60	17	7	10	2	0	2	0.11764705882352941	0.0	0.2
1	230227_rd2_arena2	4m3heptanone	-50	17	7	10	2	0	2	0.11764705882352941	0.0	0.2
2	230227_rd2_arena2	4m3heptanone	-40	17	7	10	2	0	2	0.11764705882352941	0.0	0.2
3	230227_rd2_arena2	4m3heptanone	-30	17	7	10	4	1	3	0.23529411764705882	0.14285714285714285	0.3
4	230227_rd2_arena2	4m3heptanone	-20	17	7	10	5	2	3	0.29411764705882354	0.2857142857142857	0.3
5	230227_rd2_arena2	4m3heptanone	-10	17	7	10	6	3	3	0.35294117647058826	0.42857142857142855	0.3
6	230227_rd2_arena2	4m3heptanone	0	17	7	10	8	3	5	0.47058823529411764	0.42857142857142855	0.5
7	230227_rd2_arena2	4m3heptanone	10	17	7	10	15	6	9	0.8823529411764706	0.8571428571428571	0.9
8	230227_rd2_arena2	4m3heptanone	20	17	7	10	16	6	10	0.9411764705882353	0.8571428571428571	1.0
9	230227_rd2_arena2	4m3heptanone	30	17	7	10	16	7	9	0.9411764705882353	1.0	0.9
10	230227_rd2_arena2	4m3heptanone	40	17	7	10	17	7	10	1.0	1.0	1.0
11	230227_rd2_arena2	4m3heptanone	50	17	7	10	17	7	10	1.0	1.0	1.0
12	230227_rd2_arena2	4m3heptanone	60	17	7	10	16	7	9	0.9411764705882353	1.0	0.9
13	230227_rd2_arena6	4m3heptanone	-60	21	10	11	9	2	7	0.42857142857142855	0.2	0.6363636363636364
14	230227_rd2_arena6	4m3heptanone	-50	21	10	11	10	3	7	0.47619047619047616	0.3	0.6363636363636364
15	230227_rd2_arena6	4m3heptanone	-40	21	10	11	11	3	8	0.5238095238095238	0.3	0.7272727272727273
16	230227_rd2_arena6	4m3heptanone	-30	21	10	11	11	3	8	0.5238095238095238	0.3	0.7272727272727273
17	230227_rd2_arena6	4m3heptanone	-20	21	10	11	11	3	8	0.5238095238095238	0.3	0.7272727272727273
18	230227_rd2_arena6	4m3heptanone	-10	21	10	11	12	4	8	0.5714285714285714	0.4	0.7272727272727273
19	230227_rd2_arena6	4m3heptanone	0	21	10	11	12	4	8	0.5714285714285714	0.4	0.7272727272727273
20	230227_rd2_arena6	4m3heptanone	10	21	10	11	15	7	8	0.7142857142857143	0.7	0.7272727272727273
21	230227_rd2_arena6	4m3heptanone	20	21	10	11	15	7	8	0.7142857142857143	0.7	0.7272727272727273
22	230227_rd2_arena6	4m3heptanone	30	21	10	11	16	8	8	0.7619047619047619	0.8	0.7272727272727273
23	230227_rd2_arena6	4m3heptanone	40	21	10	11	17	7	10	0.8095238095238095	0.7	0.9090909090909091
24	230227_rd2_arena6	4m3heptanone	50	21	10	11	18	8	10	0.8571428571428571	0.8	0.9090909090909091
25	230227_rd2_arena6	4m3heptanone	60	21	10	11	20	9	11	0.9523809523809523	0.9	1.0
26	230227_rd2_arena7	4m3heptanol	-60	24	12	12	16	8	8	0.6666666666666666	0.6666666666666666	0.6666666666666666
27	230227_rd2_arena7	4m3heptanol	-50	24	12	12	15	7	8	0.625	0.5833333333333334	0.6666666666666666
28	230227_rd2_arena7	4m3heptanol	-40	24	12	12	14	7	7	0.5833333333333334	0.5833333333333334	0.5833333333333334
29	230227_rd2_arena7	4m3heptanol	-30	24	12	12	14	7	7	0.5833333333333334	0.5833333333333334	0.5833333333333334
30	230227_rd2_arena7	4m3heptanol	-20	24	12	12	13	6	7	0.5416666666666666	0.5	0.5833333333333334
31	230227_rd2_arena7	4m3heptanol	-10	24	12	12	15	8	5	0.625	0.6666666666666666	0.4166666666666667
32	230227_rd2_arena7	4m3heptanol	0	24	12	12	16	9	7	0.6666666666666666	0.75	0.5833333333333334
33	230227_rd2_arena7	4m3heptanol	10	24	12	12	23	12	11	0.9583333333333334	1.0	0.9166666666666666
34	230227_rd2_arena7	4m3heptanol	20	24	12	12	24	12	12	1.0	1.0	1.0
35	230227_rd2_arena7	4m3heptanol	30	24	12	12	21	11	10	0.875	0.9166666666666666	0.8333333333333334
36	230227_rd2_arena7	4m3heptanol	40	24	12	12	24	12	12	1.0	1.0	1.0
37	230227_rd2_arena7	4m3heptanol	50	24	12	12	23	12	11	0.9583333333333334	1.0	0.9166666666666666
38	230227_rd2_arena7	4m3heptanol	60	24	12	12	23	12	11	0.9583333333333334	1.0	0.9166666666666666
39	230227_rd2_arena8	blend	-60	17	6	11	9	4	5	0.5294117647058824	0.6666666666666666	0.45454545454545453
40	230227_rd2_arena8	blend	-50	17	6	11	8	3	5	0.47058823529411764	0.5	0.45454545454545453
41	230227_rd2_arena8	blend	-40	17	6	11	8	3	5	0.47058823529411764	0.5	0.45454545454545453
42	230227_rd2_arena8	blend	-30	17	6	11	8	3	5	0.47058823529411764	0.5	0.45454545454545453
43	230227_rd2_arena8	blend	-20	17	6	11	8	3	5	0.47058823529411764	0.5	0.45454545454545453
44	230227_rd2_arena8	blend	-10	17	6	11	8	3	5	0.47058823529411764	0.5	0.45454545454545453
45	230227_rd2_arena8	blend	0	17	6	11	8	3	5	0.47058823529411764	0.5	0.45454545454545453
46	230227_rd2_arena8	blend	10	17	6	11	13	4	9	0.7647058823529411	0.6666666666666666	0.8181818181818182
47	230227_rd2_arena8	blend	20	17	6	11	13	3	10	0.7647058823529411	0.5	0.9090909090909091
48	230227_rd2_arena8	blend	30	17	6	11	17	6	11	1.0	1.0	1.0
49	230227_rd2_arena8	blend	40	17	6	11	15	6	9	0.8823529411764706	1.0	0.8181818181818182
50	230227_rd2_arena8	blend	50	17	6	11	16	6	10	0.9411764705882353	1.0	0.9090909090909091
51	230227_rd2_arena8	blend	60	17	6	11	17	6	11	1.0	1.0	1.0
52	230301_rd2_arena2	4m3heptanol	-60	21	11	10	10	4	6	0.47619047619047616	0.36363636363636365	0.6
53	230301_rd2_arena2	4m3heptanol	-50	21	11	10	12	6	6	0.5714285714285714	0.5454545454545454	0.6
54	230301_rd2_arena2	4m3heptanol	-40	21	11	10	14	7	7	0.6666666666666666	0.6363636363636364	0.7
55	230301_rd2_arena2	4m3heptanol	-30	21	11	10	13	7	6	0.6190476190476191	0.6363636363636364	0.6
56	230301_rd2_arena2	4m3heptanol	-20	21	11	10	12	6	6	0.5714285714285714	0.5454545454545454	0.6
57	230301_rd2_arena2	4m3heptanol	-10	21	11	10	12	6	6	0.5714285714285714	0.5454545454545454	0.6
58	230301_rd2_arena2	4m3heptanol	0	21	11	10	12	5	7	0.5714285714285714	0.45454545454545453	0.7
59	230301_rd2_arena2	4m3heptanol	10	21	11	10	15	8	7	0.7142857142857143	0.7272727272727273	0.7
60	230301_rd2_arena2	4m3heptanol	20	21	11	10	17	9	8	0.8095238095238095	0.8181818181818182	0.8
61	230301_rd2_arena2	4m3heptanol	30	21	11	10	20	10	10	0.9523809523809523	0.9090909090909091	1.0
62	230301_rd2_arena2	4m3heptanol	40	21	11	10	19	11	8	0.9047619047619048	1.0	0.8
63	230301_rd2_arena2	4m3heptanol	50	21	11	10	20	11	10	0.9523809523809523	1.0	1.0
64	230301_rd2_arena2	4m3heptanol	60	21	11	10	21	11	10	1.0	1.0	1.0
65	230301_rd2_arena3	blend	-60	16	6	10	10	3	7	0.625	0.5	0.7
66	230301_rd2_arena3	blend	-50	16	6	10	8	3	5	0.5	0.5	0.5
67	230301_rd2_arena3	blend	-40	16	6	10	8	3	5	0.5	0.5	0.5
68	230301_rd2_arena3	blend	-30	16	6	10	8	3	5	0.5	0.5	0.5
69	230301_rd2_arena3	blend	-20	16	6	10	8	3	5	0.5	0.5	0.5
70	230301_rd2_arena3	blend	-10	16	6	10	8	3	5	0.5	0.5	0.5
71	230301_rd2_arena3	blend	0	16	6	10	11	5	6	0.6875	0.8333333333333334	0.6
72	230301_rd2_arena3	blend	10	16	6	10	13	6	7	0.8125	1.0	0.7
73	230301_rd2_arena3	blend	20	16	6	10	15	6	9	0.9375	1.0	0.9
74	230301_rd2_arena3	blend	30	16	6	10	15	5	10	0.9375	0.8333333333333334	1.0
75	230301_rd2_arena3	blend	40	16	6	10	15	6	9	0.9375	1.0	0.9
76	230301_rd2_arena3	blend	50	16	6	10	15	5	10	0.9375	0.8333333333333334	1.0
77	230301_rd2_arena3	blend	60	16	6	10	14	4	10	0.875	0.6666666666666666	1.0
78	230301_rd2_arena4	pentane	-60	24	12	12	12	5	7	0.5	0.4166666666666667	0.5833333333333334
79	230301_rd2_arena4	pentane	-50	24	12	12	10	3	7	0.4166666666666667	0.25	0.5833333333333334
80	230301_rd2_arena4	pentane	-40	24	12	12	10	5	5	0.4166666666666667	0.4166666666666667	0.4166666666666667
81	230301_rd2_arena4	pentane	-30	24	12	12	13	7	6	0.5416666666666666	0.5833333333333334	0.5
82	230301_rd2_arena4	pentane	-20	24	12	12	15	5	10	0.625	0.4166666666666667	0.8333333333333334
83	230301_rd2_arena4	pentane	-10	24	12	12	14	5	9	0.5833333333333334	0.4166666666666667	0.75
84	230301_rd2_arena4	pentane	0	24	12	12	12	4	8	0.5	0.3333333333333333	0.6666666666666666
85	230301_rd2_arena4	pentane	10	24	12	12	14	5	9	0.5833333333333334	0.4166666666666667	0.75
86	230301_rd2_arena4	pentane	20	24	12	12	13	4	9	0.5416666666666666	0.3333333333333333	0.75
87	230301_rd2_arena4	pentane	30	24	12	12	12	5	7	0.5	0.4166666666666667	0.5833333333333334
88	230301_rd2_arena4	pentane	40	24	12	12	12	5	7	0.5	0.4166666666666667	0.5833333333333334
89	230301_rd2_arena4	pentane	50	24	12	12	13	7	6	0.5416666666666666	0.5833333333333334	0.5
90	230301_rd2_arena4	pentane	60	24	12	12	13	6	7	0.5416666666666666	0.5	0.5833333333333334
91	230301_rd2_arena5	4m3heptanone	-60	21	9	12	10	4	6	0.47619047619047616	0.4444444444444444	0.5
92	230301_rd2_arena5	4m3heptanone	-50	21	9	12	13	6	7	0.6190476190476191	0.6666666666666666	0.5833333333333334
93	230301_rd2_arena5	4m3heptanone	-40	21	9	12	12	5	7	0.5714285714285714	0.5555555555555556	0.5833333333333334
94	230301_rd2_arena5	4m3heptanone	-30	21	9	12	9	5	4	0.42857142857142855	0.5555555555555556	0.3333333333333333
95	230301_rd2_arena5	4m3heptanone	-20	21	9	12	10	6	4	0.47619047619047616	0.6666666666666666	0.3333333333333333
96	230301_rd2_arena5	4m3heptanone	-10	21	9	12	11	5	6	0.5238095238095238	0.5555555555555556	0.5
97	230301_rd2_arena5	4m3heptanone	0	21	9	12	13	6	8	0.6190476190476191	0.6666666666666666	0.6666666666666666
98	230301_rd2_arena5	4m3heptanone	10	21	9	12	13	5	8	0.6190476190476191	0.5555555555555556	0.6666666666666666
99	230301_rd2_arena5	4m3heptanone	20	21	9	12	17	7	10	0.8095238095238095	0.7777777777777778	0.8333333333333334
100	230301_rd2_arena5	4m3heptanone	30	21	9	12	20	8	12	0.9523809523809523	0.8888888888888888	1.0
101	230301_rd2_arena5	4m3heptanone	40	21	9	12	18	7	11	0.8571428571428571	0.7777777777777778	0.9166666666666666
102	230301_rd2_arena5	4m3heptanone	50	21	9	12	17	6	11	0.8095238095238095	0.6666666666666666	0.9166666666666666
103	230301_rd2_arena5	4m3heptanone	60	21	9	12	18	7	11	0.8571428571428571	0.7777777777777778	0.9166666666666666
104	230301_rd2_arena7	blend	-60	23	11	12	12	5	7	0.5217391304347826	0.45454545454545453	0.5833333333333334
105	230301_rd2_arena7	blend	-50	23	11	12	11	4	7	0.4782608695652174	0.36363636363636365	0.5833333333333334
106	230301_rd2_arena7	blend	-40	23	11	12	16	8	8	0.6956521739130435	0.7272727272727273	0.6666666666666666
107	230301_rd2_arena7	blend	-30	23	11	12	13	6	7	0.5652173913043478	0.5454545454545454	0.5833333333333334
108	230301_rd2_arena7	blend	-20	23	11	12	15	7	8	0.6521739130434783	0.6363636363636364	0.6666666666666666
109	230301_rd2_arena7	blend	-10	23	11	12	15	7	8	0.6521739130434783	0.6363636363636364	0.6666666666666666
110	230301_rd2_arena7	blend	0	23	11	12	14	6	8	0.6086956521739131	0.5454545454545454	0.6666666666666666
111	230301_rd2_arena7	blend	10	23	11	12	22	10	12	0.9565217391304348	0.9090909090909091	1.0
112	230301_rd2_arena7	blend	20	23	11	12	17	9	8	0.7391304347826086	0.8181818181818182	0.6666666666666666
113	230301_rd2_arena7	blend	30	23	11	12	16	6	10	0.6956521739130435	0.5454545454545454	0.8333333333333334
114	230301_rd2_arena7	blend	40	23	11	12	17	7	10	0.7391304347826086	0.6363636363636364	0.8333333333333334
115	230301_rd2_arena7	blend	50	23	11	12	19	10	9	0.8260869565217391	0.9090909090909091	0.75
116	230301_rd2_arena7	blend	60	23	11	12	17	9	8	0.7391304347826086	0.8181818181818182	0.6666666666666666
117	230301_rd2_arena8	pentane	-60	21	10	11	13	8	5	0.6190476190476191	0.8	0.45454545454545453
118	230301_rd2_arena8	pentane	-50	21	10	11	11	7	4	0.5238095238095238	0.7	0.36363636363636365
119	230301_rd2_arena8	pentane	-40	21	10	11	11	6	5	0.5238095238095238	0.6	0.45454545454545453
120	230301_rd2_arena8	pentane	-30	21	10	11	12	6	6	0.5714285714285714	0.6	0.5454545454545454
121	230301_rd2_arena8	pentane	-20	21	10	11	12	6	6	0.5714285714285714	0.6	0.5454545454545454
122	230301_rd2_arena8	pentane	-10	21	10	11	11	6	5	0.5238095238095238	0.6	0.45454545454545453
123	230301_rd2_arena8	pentane	0	21	10	11	11	7	4	0.5238095238095238	0.7	0.36363636363636365
124	230301_rd2_arena8	pentane	10	21	10	11	12	6	6	0.5714285714285714	0.6	0.5454545454545454
125	230301_rd2_arena8	pentane	20	21	10	11	15	8	7	0.7142857142857143	0.8	0.6363636363636364
126	230301_rd2_arena8	pentane	30	21	10	11	13	6	7	0.6190476190476191	0.6	0.6363636363636364
127	230301_rd2_arena8	pentane	40	21	10	11	10	6	4	0.47619047619047616	0.6	0.36363636363636365
128	230301_rd2_arena8	pentane	50	21	10	11	12	6	6	0.5714285714285714	0.6	0.5454545454545454
129	230301_rd2_arena8	pentane	60	21	10	11	11	6	5	0.5238095238095238	0.6	0.45454545454545453
130	230303_rd2_arena4	4m3heptanol	-60	23	11	12	13	6	7	0.5652173913043478	0.5454545454545454	0.5833333333333334
131	230303_rd2_arena4	4m3heptanol	-50	23	11	12	15	7	8	0.6521739130434783	0.6363636363636364	0.6666666666666666
132	230303_rd2_arena4	4m3heptanol	-40	23	11	12	16	7	9	0.6956521739130435	0.6363636363636364	0.75
133	230303_rd2_arena4	4m3heptanol	-30	23	11	12	14	6	8	0.6086956521739131	0.5454545454545454	0.6666666666666666
134	230303_rd2_arena4	4m3heptanol	-20	23	11	12	16	6	10	0.6956521739130435	0.5454545454545454	0.8333333333333334
135	230303_rd2_arena4	4m3heptanol	-10	23	11	12	16	7	9	0.6956521739130435	0.6363636363636364	0.75
136	230303_rd2_arena4	4m3heptanol	0	23	11	12	16	7	9	0.6956521739130435	0.6363636363636364	0.75
137	230303_rd2_arena4	4m3heptanol	10	23	11	12	20	9	11	0.8695652173913043	0.8181818181818182	0.9166666666666666
138	230303_rd2_arena4	4m3heptanol	20	23	11	12	18	7	11	0.782608695652174	0.6363636363636364	0.9166666666666666
139	230303_rd2_arena4	4m3heptanol	30	23	11	12	18	8	10	0.782608695652174	0.7272727272727273	0.8333333333333334
140	230303_rd2_arena4	4m3heptanol	40	23	11	12	21	10	11	0.9130434782608695	0.9090909090909091	0.9166666666666666
141	230303_rd2_arena4	4m3heptanol	50	23	11	12	22	10	12	0.9565217391304348	0.9090909090909091	1.0
142	230303_rd2_arena4	4m3heptanol	60	23	11	12	21	10	11	0.9130434782608695	0.9090909090909091	0.9166666666666666
143	230303_rd2_arena5	4m3heptanol	-60	21	10	11	10	5	5	0.47619047619047616	0.5	0.45454545454545453
144	230303_rd2_arena5	4m3heptanol	-50	21	10	11	9	4	5	0.42857142857142855	0.4	0.45454545454545453
145	230303_rd2_arena5	4m3heptanol	-40	21	10	11	12	6	6	0.5714285714285714	0.6	0.5454545454545454
146	230303_rd2_arena5	4m3heptanol	-30	21	10	11	10	4	6	0.47619047619047616	0.4	0.5454545454545454
147	230303_rd2_arena5	4m3heptanol	-20	21	10	11	11	5	6	0.5238095238095238	0.5	0.5454545454545454
148	230303_rd2_arena5	4m3heptanol	-10	21	10	11	12	6	6	0.5714285714285714	0.6	0.5454545454545454
149	230303_rd2_arena5	4m3heptanol	0	21	10	11	14	7	7	0.6666666666666666	0.7	0.6363636363636364
150	230303_rd2_arena5	4m3heptanol	10	21	10	11	20	10	10	0.9523809523809523	1.0	0.9090909090909091
151	230303_rd2_arena5	4m3heptanol	20	21	10	11	20	10	10	0.9523809523809523	1.0	0.9090909090909091
152	230303_rd2_arena5	4m3heptanol	30	21	10	11	20	9	11	0.9523809523809523	0.9	1.0
153	230303_rd2_arena5	4m3heptanol	40	21	10	11	18	10	8	0.8571428571428571	1.0	0.7272727272727273
154	230303_rd2_arena5	4m3heptanol	50	21	10	11	18	9	9	0.8571428571428571	0.9	0.8181818181818182
155	230303_rd2_arena5	4m3heptanol	60	21	10	11	21	10	11	1.0	1.0	1.0
156	230303_rd2_arena7	pentane	-60	23	11	12	12	7	5	0.5217391304347826	0.6363636363636364	0.4166666666666667
157	230303_rd2_arena7	pentane	-50	23	11	12	11	7	4	0.4782608695652174	0.6363636363636364	0.3333333333333333
158	230303_rd2_arena7	pentane	-40	23	11	12	11	6	5	0.4782608695652174	0.5454545454545454	0.4166666666666667
159	230303_rd2_arena7	pentane	-30	23	11	12	12	7	5	0.5217391304347826	0.6363636363636364	0.4166666666666667
160	230303_rd2_arena7	pentane	-20	23	11	12	12	7	5	0.5217391304347826	0.6363636363636364	0.4166666666666667
161	230303_rd2_arena7	pentane	-10	23	11	12	12	7	5	0.5217391304347826	0.6363636363636364	0.4166666666666667
162	230303_rd2_arena7	pentane	0	23	11	12	11	7	4	0.4782608695652174	0.6363636363636364	0.3333333333333333
163	230303_rd2_arena7	pentane	10	23	11	12	11	7	4	0.4782608695652174	0.6363636363636364	0.3333333333333333
164	230303_rd2_arena7	pentane	20	23	11	12	12	7	5	0.5217391304347826	0.6363636363636364	0.4166666666666667
165	230303_rd2_arena7	pentane	30	23	11	12	9	6	3	0.391304347826087	0.5454545454545454	0.25
166	230303_rd2_arena7	pentane	40	23	11	12	11	6	5	0.4782608695652174	0.5454545454545454	0.4166666666666667
167	230303_rd2_arena7	pentane	50	23	11	12	12	7	5	0.5217391304347826	0.6363636363636364	0.4166666666666667
168	230303_rd2_arena7	pentane	60	23	11	12	13	8	5	0.5652173913043478	0.7272727272727273	0.4166666666666667
169	230305_rd2_arena5	blend	-60	21	10	11	14	6	8	0.6666666666666666	0.6	0.7272727272727273
170	230305_rd2_arena5	blend	-50	21	10	11	13	6	7	0.6190476190476191	0.6	0.6363636363636364
171	230305_rd2_arena5	blend	-40	21	10	11	14	6	8	0.6666666666666666	0.6	0.7272727272727273
172	230305_rd2_arena5	blend	-30	21	10	11	13	5	8	0.6190476190476191	0.5	0.7272727272727273
173	230305_rd2_arena5	blend	-20	21	10	11	10	5	5	0.47619047619047616	0.5	0.45454545454545453
174	230305_rd2_arena5	blend	-10	21	10	11	12	5	7	0.5714285714285714	0.5	0.6363636363636364
175	230305_rd2_arena5	blend	0	21	10	11	17	6	11	0.8095238095238095	0.6	1.0
176	230305_rd2_arena5	blend	10	21	10	11	18	8	10	0.8571428571428571	0.8	0.9090909090909091
177	230305_rd2_arena5	blend	20	21	10	11	20	9	11	0.9523809523809523	0.9	1.0
178	230305_rd2_arena5	blend	30	21	10	11	19	9	10	0.9047619047619048	0.9	0.9090909090909091
179	230305_rd2_arena5	blend	40	21	10	11	19	9	10	0.9047619047619048	0.9	0.9090909090909091
180	230305_rd2_arena5	blend	50	21	10	11	19	9	10	0.9047619047619048	0.9	0.9090909090909091
181	230305_rd2_arena5	blend	60	21	10	11	20	10	10	0.9523809523809523	1.0	0.9090909090909091
182	230305_rd2_arena7	4m3heptanone	-60	22	11	11	9	4	5	0.4090909090909091	0.36363636363636365	0.45454545454545453
183	230305_rd2_arena7	4m3heptanone	-50	22	11	11	10	4	6	0.45454545454545453	0.36363636363636365	0.5454545454545454
184	230305_rd2_arena7	4m3heptanone	-40	22	11	11	10	4	6	0.45454545454545453	0.36363636363636365	0.5454545454545454
185	230305_rd2_arena7	4m3heptanone	-30	22	11	11	10	4	6	0.45454545454545453	0.36363636363636365	0.5454545454545454
186	230305_rd2_arena7	4m3heptanone	-20	22	11	11	11	5	6	0.5	0.45454545454545453	0.5454545454545454
187	230305_rd2_arena7	4m3heptanone	-10	22	11	11	10	5	5	0.45454545454545453	0.45454545454545453	0.45454545454545453
188	230305_rd2_arena7	4m3heptanone	0	22	11	11	12	6	6	0.5454545454545454	0.5454545454545454	0.5454545454545454
189	230305_rd2_arena7	4m3heptanone	10	22	11	11	19	9	10	0.8636363636363636	0.8181818181818182	0.9090909090909091
190	230305_rd2_arena7	4m3heptanone	20	22	11	11	19	10	9	0.8636363636363636	0.9090909090909091	0.8181818181818182
191	230305_rd2_arena7	4m3heptanone	30	22	11	11	13	7	6	0.5909090909090909	0.6363636363636364	0.5454545454545454
192	230305_rd2_arena7	4m3heptanone	40	22	11	11	18	8	10	0.8181818181818182	0.7272727272727273	0.9090909090909091
193	230305_rd2_arena7	4m3heptanone	50	22	11	11	18	9	9	0.8181818181818182	0.8181818181818182	0.8181818181818182
194	230305_rd2_arena7	4m3heptanone	60	22	11	11	18	9	9	0.8181818181818182	0.8181818181818182	0.8181818181818182
195	230305_rd2_arena8	4m3heptanol	-60	20	9	11	5	3	2	0.25	0.3333333333333333	0.18181818181818182
196	230305_rd2_arena8	4m3heptanol	-50	20	9	11	4	2	2	0.2	0.2222222222222222	0.18181818181818182
197	230305_rd2_arena8	4m3heptanol	-40	20	9	11	7	4	3	0.35	0.4444444444444444	0.2727272727272727
198	230305_rd2_arena8	4m3heptanol	-30	20	9	11	8	4	4	0.4	0.4444444444444444	0.36363636363636365
199	230305_rd2_arena8	4m3heptanol	-20	20	9	11	9	6	3	0.45	0.6666666666666666	0.2727272727272727
200	230305_rd2_arena8	4m3heptanol	-10	20	9	11	7	4	3	0.35	0.4444444444444444	0.2727272727272727
201	230305_rd2_arena8	4m3heptanol	0	20	9	11	10	6	4	0.5	0.6666666666666666	0.36363636363636365
202	230305_rd2_arena8	4m3heptanol	10	20	9	11	14	5	9	0.7	0.5555555555555556	0.8181818181818182
203	230305_rd2_arena8	4m3heptanol	20	20	9	11	16	6	10	0.8	0.6666666666666666	0.9090909090909091
204	230305_rd2_arena8	4m3heptanol	30	20	9	11	17	8	9	0.85	0.8888888888888888	0.8181818181818182
205	230305_rd2_arena8	4m3heptanol	40	20	9	11	17	9	8	0.85	1.0	0.7272727272727273
206	230305_rd2_arena8	4m3heptanol	50	20	9	11	19	9	10	0.95	1.0	0.9090909090909091
207	230305_rd2_arena8	4m3heptanol	60	20	9	11	19	8	11	0.95	0.8888888888888888	1.0
208	230305_rd3_arena1	pentane	-60	24	12	12	6	2	4	0.25	0.16666666666666666	0.3333333333333333
209	230305_rd3_arena1	pentane	-50	24	12	12	6	2	4	0.25	0.16666666666666666	0.3333333333333333
210	230305_rd3_arena1	pentane	-40	24	12	12	6	2	4	0.25	0.16666666666666666	0.3333333333333333
211	230305_rd3_arena1	pentane	-30	24	12	12	6	2	4	0.25	0.16666666666666666	0.3333333333333333
212	230305_rd3_arena1	pentane	-20	24	12	12	6	2	4	0.25	0.16666666666666666	0.3333333333333333
213	230305_rd3_arena1	pentane	-10	24	12	12	7	2	5	0.2916666666666667	0.16666666666666666	0.4166666666666667
214	230305_rd3_arena1	pentane	0	24	12	12	8	2	6	0.3333333333333333	0.16666666666666666	0.5
215	230305_rd3_arena1	pentane	10	24	12	12	8	2	6	0.3333333333333333	0.16666666666666666	0.5
216	230305_rd3_arena1	pentane	20	24	12	12	8	2	6	0.3333333333333333	0.16666666666666666	0.5
217	230305_rd3_arena1	pentane	30	24	12	12	7	2	5	0.2916666666666667	0.16666666666666666	0.4166666666666667
218	230305_rd3_arena1	pentane	40	24	12	12	7	2	5	0.2916666666666667	0.16666666666666666	0.4166666666666667
219	230305_rd3_arena1	pentane	50	24	12	12	7	2	5	0.2916666666666667	0.16666666666666666	0.4166666666666667
220	230305_rd3_arena1	pentane	60	24	12	12	7	2	5	0.2916666666666667	0.16666666666666666	0.4166666666666667
221	230305_rd3_arena3	4m3heptanone	-60	20	11	9	5	1	4	0.25	0.09090909090909091	0.4444444444444444
222	230305_rd3_arena3	4m3heptanone	-50	20	11	9	4	1	3	0.2	0.09090909090909091	0.3333333333333333
223	230305_rd3_arena3	4m3heptanone	-40	20	11	9	6	2	4	0.3	0.18181818181818182	0.4444444444444444
224	230305_rd3_arena3	4m3heptanone	-30	20	11	9	5	1	4	0.25	0.09090909090909091	0.4444444444444444
225	230305_rd3_arena3	4m3heptanone	-20	20	11	9	5	1	4	0.25	0.09090909090909091	0.4444444444444444
226	230305_rd3_arena3	4m3heptanone	-10	20	11	9	5	2	3	0.25	0.18181818181818182	0.3333333333333333
227	230305_rd3_arena3	4m3heptanone	0	20	11	9	7	2	5	0.35	0.18181818181818182	0.5555555555555556
228	230305_rd3_arena3	4m3heptanone	10	20	11	9	16	8	8	0.8	0.7272727272727273	0.8888888888888888
229	230305_rd3_arena3	4m3heptanone	20	20	11	9	17	8	9	0.85	0.7272727272727273	1.0
230	230305_rd3_arena3	4m3heptanone	30	20	11	9	17	8	9	0.85	0.7272727272727273	1.0
231	230305_rd3_arena3	4m3heptanone	40	20	11	9	17	8	9	0.85	0.7272727272727273	1.0
232	230305_rd3_arena3	4m3heptanone	50	20	11	9	16	8	8	0.8	0.7272727272727273	0.8888888888888888
233	230305_rd3_arena3	4m3heptanone	60	20	11	9	17	8	9	0.85	0.7272727272727273	1.0
234	230305_rd3_arena4	4m3heptanol	-60	21	12	9	11	5	6	0.5238095238095238	0.4166666666666667	0.6666666666666666
235	230305_rd3_arena4	4m3heptanol	-50	21	12	9	14	8	6	0.6666666666666666	0.6666666666666666	0.6666666666666666
236	230305_rd3_arena4	4m3heptanol	-40	21	12	9	12	6	6	0.5714285714285714	0.5	0.6666666666666666
237	230305_rd3_arena4	4m3heptanol	-30	21	12	9	12	6	6	0.5714285714285714	0.5	0.6666666666666666
238	230305_rd3_arena4	4m3heptanol	-20	21	12	9	13	7	8	0.6190476190476191	0.5833333333333334	0.8888888888888888
239	230305_rd3_arena4	4m3heptanol	-10	21	12	9	14	7	7	0.6666666666666666	0.5833333333333334	0.7777777777777778
240	230305_rd3_arena4	4m3heptanol	0	21	12	9	16	8	8	0.7619047619047619	0.6666666666666666	0.8888888888888888
241	230305_rd3_arena4	4m3heptanol	10	21	12	9	17	8	9	0.8095238095238095	0.6666666666666666	1.0
242	230305_rd3_arena4	4m3heptanol	20	21	12	9	19	10	9	0.9047619047619048	0.8333333333333334	1.0
243	230305_rd3_arena4	4m3heptanol	30	21	12	9	20	11	9	0.9523809523809523	0.9166666666666666	1.0
244	230305_rd3_arena4	4m3heptanol	40	21	12	9	21	12	9	1.0	1.0	1.0
245	230305_rd3_arena4	4m3heptanol	50	21	12	9	20	12	8	0.9523809523809523	1.0	0.8888888888888888
246	230305_rd3_arena4	4m3heptanol	60	21	12	9	20	12	8	0.9523809523809523	1.0	0.8888888888888888
247	230305_rd3_arena5	pentane	-60	24	12	12	6	2	4	0.25	0.16666666666666666	0.3333333333333333
248	230305_rd3_arena5	pentane	-50	24	12	12	6	2	4	0.25	0.16666666666666666	0.3333333333333333
249	230305_rd3_arena5	pentane	-40	24	12	12	5	1	4	0.20833333333333334	0.08333333333333333	0.3333333333333333
250	230305_rd3_arena5	pentane	-30	24	12	12	6	2	4	0.25	0.16666666666666666	0.3333333333333333
251	230305_rd3_arena5	pentane	-20	24	12	12	5	1	4	0.20833333333333334	0.08333333333333333	0.3333333333333333
252	230305_rd3_arena5	pentane	-10	24	12	12	5	1	4	0.20833333333333334	0.08333333333333333	0.3333333333333333
253	230305_rd3_arena5	pentane	0	24	12	12	5	1	4	0.20833333333333334	0.08333333333333333	0.3333333333333333
254	230305_rd3_arena5	pentane	10	24	12	12	5	1	4	0.20833333333333334	0.08333333333333333	0.3333333333333333
255	230305_rd3_arena5	pentane	20	24	12	12	4	1	3	0.16666666666666666	0.08333333333333333	0.25
256	230305_rd3_arena5	pentane	30	24	12	12	4	1	3	0.16666666666666666	0.08333333333333333	0.25
257	230305_rd3_arena5	pentane	40	24	12	12	4	1	3	0.16666666666666666	0.08333333333333333	0.25
258	230305_rd3_arena5	pentane	50	24	12	12	4	1	3	0.16666666666666666	0.08333333333333333	0.25
259	230305_rd3_arena5	pentane	60	24	12	12	5	1	4	0.20833333333333334	0.08333333333333333	0.3333333333333333
260	230305_rd3_arena6	blend	-60	22	12	10	5	1	4	0.22727272727272727	0.08333333333333333	0.4
261	230305_rd3_arena6	blend	-50	22	12	10	4	0	4	0.18181818181818182	0.0	0.4
262	230305_rd3_arena6	blend	-40	22	12	10	3	0	3	0.13636363636363635	0.0	0.3
263	230305_rd3_arena6	blend	-30	22	12	10	4	1	3	0.18181818181818182	0.08333333333333333	0.3
264	230305_rd3_arena6	blend	-20	22	12	10	4	1	3	0.18181818181818182	0.08333333333333333	0.3
265	230305_rd3_arena6	blend	-10	22	12	10	4	1	3	0.18181818181818182	0.08333333333333333	0.3
266	230305_rd3_arena6	blend	0	22	12	10	8	3	5	0.36363636363636365	0.25	0.5
267	230305_rd3_arena6	blend	10	22	12	10	15	5	10	0.6818181818181818	0.4166666666666667	1.0
268	230305_rd3_arena6	blend	20	22	12	10	18	8	10	0.8181818181818182	0.6666666666666666	1.0
269	230305_rd3_arena6	blend	30	22	12	10	15	6	9	0.6818181818181818	0.5	0.9
270	230305_rd3_arena6	blend	40	22	12	10	16	8	8	0.7272727272727273	0.6666666666666666	0.8
271	230305_rd3_arena6	blend	50	22	12	10	18	9	9	0.8181818181818182	0.75	0.9
272	230305_rd3_arena6	blend	60	22	12	10	19	11	8	0.8636363636363636	0.9166666666666666	0.8
273	230307_rd3_arena1	blend	-60	24	12	12	8	4	4	0.3333333333333333	0.3333333333333333	0.3333333333333333
274	230307_rd3_arena1	blend	-50	24	12	12	8	4	4	0.3333333333333333	0.3333333333333333	0.3333333333333333
275	230307_rd3_arena1	blend	-40	24	12	12	8	4	4	0.3333333333333333	0.3333333333333333	0.3333333333333333
276	230307_rd3_arena1	blend	-30	24	12	12	7	3	4	0.2916666666666667	0.25	0.3333333333333333
277	230307_rd3_arena1	blend	-20	24	12	12	7	3	4	0.2916666666666667	0.25	0.3333333333333333
278	230307_rd3_arena1	blend	-10	24	12	12	7	3	4	0.2916666666666667	0.25	0.3333333333333333
279	230307_rd3_arena1	blend	0	24	12	12	6	3	3	0.25	0.25	0.25
280	230307_rd3_arena1	blend	10	24	12	12	19	9	10	0.7916666666666666	0.75	0.8333333333333334
281	230307_rd3_arena1	blend	20	24	12	12	23	11	12	0.9583333333333334	0.9166666666666666	1.0
282	230307_rd3_arena1	blend	30	24	12	12	22	10	12	0.9166666666666666	0.8333333333333334	1.0
283	230307_rd3_arena1	blend	40	24	12	12	23	11	12	0.9583333333333334	0.9166666666666666	1.0
284	230307_rd3_arena1	blend	50	24	12	12	21	9	12	0.875	0.75	1.0
285	230307_rd3_arena1	blend	60	24	12	12	19	7	12	0.7916666666666666	0.5833333333333334	1.0
286	230307_rd3_arena3	4m3heptanol	-60	20	11	9	6	1	5	0.3	0.09090909090909091	0.5555555555555556
287	230307_rd3_arena3	4m3heptanol	-50	20	11	9	6	1	5	0.3	0.09090909090909091	0.5555555555555556
288	230307_rd3_arena3	4m3heptanol	-40	20	11	9	6	2	4	0.3	0.18181818181818182	0.4444444444444444
289	230307_rd3_arena3	4m3heptanol	-30	20	11	9	8	4	4	0.4	0.36363636363636365	0.4444444444444444
290	230307_rd3_arena3	4m3heptanol	-20	20	11	9	7	3	4	0.35	0.2727272727272727	0.4444444444444444
291	230307_rd3_arena3	4m3heptanol	-10	20	11	9	8	4	4	0.4	0.36363636363636365	0.4444444444444444
292	230307_rd3_arena3	4m3heptanol	0	20	11	9	9	5	4	0.45	0.45454545454545453	0.4444444444444444
293	230307_rd3_arena3	4m3heptanol	10	20	11	9	11	5	6	0.55	0.45454545454545453	0.6666666666666666
294	230307_rd3_arena3	4m3heptanol	20	20	11	9	11	3	8	0.55	0.2727272727272727	0.8888888888888888
295	230307_rd3_arena3	4m3heptanol	30	20	11	9	13	4	9	0.65	0.36363636363636365	1.0
296	230307_rd3_arena3	4m3heptanol	40	20	11	9	15	6	9	0.75	0.5454545454545454	1.0
297	230307_rd3_arena3	4m3heptanol	50	20	11	9	14	6	8	0.7	0.5454545454545454	0.8888888888888888
298	230307_rd3_arena3	4m3heptanol	60	20	11	9	15	7	8	0.75	0.6363636363636364	0.8888888888888888
299	230307_rd3_arena4	pentane	-60	21	12	9	7	4	3	0.3333333333333333	0.3333333333333333	0.3333333333333333
300	230307_rd3_arena4	pentane	-50	21	12	9	8	4	4	0.38095238095238093	0.3333333333333333	0.4444444444444444
301	230307_rd3_arena4	pentane	-40	21	12	9	9	4	5	0.42857142857142855	0.3333333333333333	0.5555555555555556
302	230307_rd3_arena4	pentane	-30	21	12	9	9	4	5	0.42857142857142855	0.3333333333333333	0.5555555555555556
303	230307_rd3_arena4	pentane	-20	21	12	9	8	4	4	0.38095238095238093	0.3333333333333333	0.4444444444444444
304	230307_rd3_arena4	pentane	-10	21	12	9	9	3	6	0.42857142857142855	0.25	0.6666666666666666
305	230307_rd3_arena4	pentane	0	21	12	9	10	3	7	0.47619047619047616	0.25	0.7777777777777778
306	230307_rd3_arena4	pentane	10	21	12	9	9	4	5	0.42857142857142855	0.3333333333333333	0.5555555555555556
307	230307_rd3_arena4	pentane	20	21	12	9	7	2	5	0.3333333333333333	0.16666666666666666	0.5555555555555556
308	230307_rd3_arena4	pentane	30	21	12	9	6	2	4	0.2857142857142857	0.16666666666666666	0.4444444444444444
309	230307_rd3_arena4	pentane	40	21	12	9	7	3	4	0.3333333333333333	0.25	0.4444444444444444
310	230307_rd3_arena4	pentane	50	21	12	9	9	5	4	0.42857142857142855	0.4166666666666667	0.4444444444444444
311	230307_rd3_arena4	pentane	60	21	12	9	9	5	4	0.42857142857142855	0.4166666666666667	0.4444444444444444
312	230307_rd3_arena5	blend	-60	24	12	12	4	3	1	0.16666666666666666	0.25	0.08333333333333333
313	230307_rd3_arena5	blend	-50	24	12	12	3	2	1	0.125	0.16666666666666666	0.08333333333333333
314	230307_rd3_arena5	blend	-40	24	12	12	3	2	1	0.125	0.16666666666666666	0.08333333333333333
315	230307_rd3_arena5	blend	-30	24	12	12	4	3	1	0.16666666666666666	0.25	0.08333333333333333
316	230307_rd3_arena5	blend	-20	24	12	12	3	2	1	0.125	0.16666666666666666	0.08333333333333333
317	230307_rd3_arena5	blend	-10	24	12	12	4	3	1	0.16666666666666666	0.25	0.08333333333333333
318	230307_rd3_arena5	blend	0	24	12	12	12	6	6	0.5	0.5	0.5
319	230307_rd3_arena5	blend	10	24	12	12	14	7	7	0.5833333333333334	0.5833333333333334	0.5833333333333334
320	230307_rd3_arena5	blend	20	24	12	12	13	5	8	0.5416666666666666	0.4166666666666667	0.6666666666666666
321	230307_rd3_arena5	blend	30	24	12	12	14	5	9	0.5833333333333334	0.4166666666666667	0.75
322	230307_rd3_arena5	blend	40	24	12	12	15	7	8	0.625	0.5833333333333334	0.6666666666666666
323	230307_rd3_arena5	blend	50	24	12	12	14	6	8	0.5833333333333334	0.5	0.6666666666666666
324	230307_rd3_arena5	blend	60	24	12	12	16	8	8	0.6666666666666666	0.6666666666666666	0.6666666666666666
325	230307_rd3_arena6	4m3heptanone	-60	21	11	10	8	2	6	0.38095238095238093	0.18181818181818182	0.6
326	230307_rd3_arena6	4m3heptanone	-50	21	11	10	8	2	6	0.38095238095238093	0.18181818181818182	0.6
327	230307_rd3_arena6	4m3heptanone	-40	21	11	10	9	2	7	0.42857142857142855	0.18181818181818182	0.7
328	230307_rd3_arena6	4m3heptanone	-30	21	11	10	8	2	6	0.38095238095238093	0.18181818181818182	0.6
329	230307_rd3_arena6	4m3heptanone	-20	21	11	10	8	3	5	0.38095238095238093	0.2727272727272727	0.5
330	230307_rd3_arena6	4m3heptanone	-10	21	11	10	8	3	5	0.38095238095238093	0.2727272727272727	0.5
331	230307_rd3_arena6	4m3heptanone	0	21	11	10	12	5	7	0.5714285714285714	0.45454545454545453	0.7
332	230307_rd3_arena6	4m3heptanone	10	21	11	10	19	9	10	0.9047619047619048	0.8181818181818182	1.0
333	230307_rd3_arena6	4m3heptanone	20	21	11	10	18	8	10	0.8571428571428571	0.7272727272727273	1.0
334	230307_rd3_arena6	4m3heptanone	30	21	11	10	17	9	8	0.8095238095238095	0.8181818181818182	0.8
335	230307_rd3_arena6	4m3heptanone	40	21	11	10	17	8	9	0.8095238095238095	0.7272727272727273	0.9
336	230307_rd3_arena6	4m3heptanone	50	21	11	10	19	9	10	0.9047619047619048	0.8181818181818182	1.0
337	230307_rd3_arena6	4m3heptanone	60	21	11	10	19	10	9	0.9047619047619048	0.9090909090909091	0.9
